# Genome characterization of ‘*Candidatus* Phytoplasma meliae’ (isolate ChTYXIII)

**DOI:** 10.1101/2021.05.31.446484

**Authors:** Franco Daniel Fernández, Luis Rogelio Conci

## Abstract

‘*Candidatus* Phytoplasma meliae’ (subgroups 16SrXIII-G and XIII-C) has been reported in association to chinaberry yellowing disease in Argentina, Bolivia and Paraguay. In Argentina, this disease constitutes a major phytosanitary problem for chinaberry forestry production. To date, no genome information of this phytoplasma and others from 16SrXIII-group has been published, hindered its characterization at genomic level. Here we analyze the draft genome of ‘*Candidatus* Phytoplasma meliae’ strain ChTYXIII obtained from a chinaberry-infected plant using a metagenomics approach. The draft assembly consists of twenty-one contigs with a total length of 751.949 bp. The annotation contains 669 CDSs, 34tRNA and one set of rRNA operons. Metabolic pathways analysis indicated that the ChTYXIII contains the complete core genes for glycolysis and functional sec system for translocation of proteins. The phylogenetic relationships inferred 132 single copy genes (orthologues core) analysis revealed that ‘*Ca*. P. meliae’ constitutes a clade closely related to the ‘*Ca*. australiense’ and ‘*Ca*. P. solani’. Thirty-one putative effectors were identified, among which a homologue to SAP11 was found and others that have only been described in this pathogen. This work provides relevant genomic information for ‘*Ca*. P. meliae’ and constitutes the first genome described for the group 16SrXIII (MPV).
