## Supplementary material for "Genome characterization of ‘*Candidatus* Phytoplasma meliae’ (isolate ChTYXIII)": Suplemental Table 2

### Sheet: Table S2
Module	Pathway	KO number	locus_tag	definition	gene_name	contigs	# copies
Environmental Information Processing/Membrane Transport	Bacterial secretion system (02044)	K03070	CHTY_001675	preprotein translocase subunit SecA	secA	6	1
		K03073	CHTY_002195	preprotein translocase subunit SecE	secE	8	1
		K03076	CHTY_000200	preprotein translocase subunit SecY	secY	1	1
		K03106	CHTY_001830	signal recognition particle subunit SRP54	ffh	7	1
		K03110	CHTY_001825	fused signal recognition particle receptor	ftsY	7	1
		K03217	CHTY_000350	YidC/Oxa1 family membrane protein insertase	yidC	1	1
	ABC transporters (02010)	K02071	CHTY_001765	D-methionine transport system ATP-binding protein	metN	6	1
		K02072	CHTY_001755	D-methionine transport system permease protein	metI	6	1
		K10112	CHTY_002520	multiple sugar transport system ATP-binding protein	oppF	11	1
		K10823	CHTY_002230	oligopeptide transport system ATP-binding protein	oppF	9	1
		K11069	CHTY_002410	spermidine/putrescine transport system substrate-binding protein	potD	10	1
		K11070	CHTY_002405	spermidine/putrescine transport system permease protein	potC	10	1
		K11071	CHTY_002400	spermidine/putrescine transport system permease protein	potB	10	1
		K11072	CHTY_002395	spermidine/putrescine transport system ATP-binding protein	potA	10	1
		K11707	CHTY_002750,CHTY_003295	manganese/zinc/iron transport system substrate-binding protein	troA	14.18	2
		K11708	CHTY_002760, CHTY_003305	manganese/zinc/iron transport system permease protein	troC	14.18	2
		K11709	CHTY_002765, CHTY_003310	manganese/zinc/iron transport system permease protein	troD	14.18	2
		K11710	CHTY_002755, CHTY_003300	manganese/zinc/iron transport system ATP- binding protein	troB	14.18	2
		K13891	CHTY_002250	glutathione transport system permease protein	gsiD	9	1
		K16785	CHTY_001965, CHTY_002445	energy-coupling factor transport system permease protein	ecfT	7, 10	2
		K16786	CHTY_002435	energy-coupling factor transport system ATP-binding protein	ecfA1	10	1
		K16787	CHTY_002440	energy-coupling factor transport system ATP-binding protein	ecfA2	10	1
		K17073	CHTY_001710, CHTY_002415	putative lysine transport system substrate-binding protein	lysX1	6, 10	2
		K17074	CHTY_001710, CHTY_002415	putative lysine transport system substrate-binding protein	lysX2	6, 10	2
		K17076	CHTY_000905, CHTY_003075	putative lysine transport system substrate-binding protein	lysXY	2, 15	2
		K18887	CHTY_001925	multidrug efflux pump	efrA	7	1
		K18888	CHTY_001920	multidrug efflux pump	efrB	7	1
Metabolism/Carbohydrate metabolism	Glycolysis, core module involving three-carbon compounds (M00002)	K00134	CHTY_001220	glyceraldehyde 3-phosphate dehydrogenase	gapA	5	1
		K00873	CHTY_002105	pyruvate kinase	pyk	8	1
		K00927	CHTY_001225	phosphoglycerate kinase	pgk	5	1
		K01689	CHTY_002115	enolase	eno	8	1
		K01803	CHTY_001240	triosephosphate isomerase	tpiA	5	1
		K15633	ChTY_02110	2;3-bisphosphoglycerate-independent phosphoglycerate mutase	gpmI	8	1
	Pyruvate oxidation, pyruvate (M00307)	K00161	CHTY_002565	pyruvate dehydrogenase E1 component alpha subunit	pdhA	12	1
		K00162	CHTY_002560	pyruvate dehydrogenase E1 component beta subunit	pdhB	12	1
		K00382	CHTY_002550	dihydrolipoamide dehydrogenase	pdhD	12	1
		K00627	CHTY_002555	pyruvate dehydrogenase E2 component	aceF	12	1
	Starch and sucrose metabolism	K00690	CHTY_000510	sucrose phosphorylase	gtfA	1	1
