## Supplementary material for "Genome characterization of ‘*Candidatus* Phytoplasma meliae’ (isolate ChTYXIII)": Suplemental Table 3

### Sheet: Table S3
							CDDe
	locus_tag	Lenght (aa)	SPa	Apb	Localizerc	NLSd	accession	E-value	Annotationf	putative SAPg	Contig
	CHTY_000055	177	Y	Non-apoplastic	nd	nd	nd	nd	hypothetical protein*	no-hit	1
	CHTY_000075	266	Y	Non-apoplastic	nucleus	nd	nd	nd	hypothetical protein*	no-hit	1
	CHTY_000485	418	Y	Non-apoplastic	nucleus	nd	cl41274	0.00186356	hypothetical protein*	no-hit	1
	CHTY_000725	107	Y	Non-apoplastic	nucleus	nd	cl30496	0.00675157	hypothetical protein	no-hit	1
	CHTY_001115	116	Y	Non-apoplastic	nd	nd	cl34307	0.00613248	hypothetical protein*	no-hit	4
	CHTY_001495	130	Y	Non-apoplastic	nd	nd	nd	nd	hypothetical protein	no-hit	5
	CHTY_001690	200	Y	Non-apoplastic	nd	nd	nd	nd	hypothetical protein*	no-hit	6
	CHTY_001705	130	Y	Non-apoplastic	nucleus	nd	nd	nd	hypothetical protein*	no-hit	6
	CHTY_002050	110	Y	Apoplastic	nd	nd	nd	nd	hypothetical protein	no-hit	8
	CHTY_002200	48	Y	Apoplastic	nd	nd	PRK00504	1.53341e-08	50S ribosomal protein L33	no-hit	8
	CHTY_002340	48	Y	Non-apoplastic	nd	nd	nd	nd	hypothetical protein*	no-hit	9
	CHTY_002375	439	Y	Non-apoplastic	nucleus	nd	nd	nd	hypothetical protein	no-hit	10
	CHTY_002465	216	Y	Non-apoplastic	nucleus	nd	cl38936	5.70475e-63	AAA family ATPase	no-hit	10
	CHTY_002505	540	Y	Non-apoplastic	nucleus	nd	cl21456	2.75804e-24	extracellular solute-binding protein	SAP72 (53.31%)	11
	CHTY_002535	391	Y	Non-apoplastic	Chloroplast	nd	cl01709	0.00105288	hypothetical protein	no-hit	12
	CHTY_002540	86	Y	Non-apoplastic	nd	nd	nd	nd	hypothetical protein	no-hit	12
	CHTY_002570	281	Y	Non-apoplastic	nd	nd	nd	nd	hypothetical protein	no-hit	12
	CHTY_002575	192	Y	Non-apoplastic	nd	nd	nd	nd	hypothetical protein	no-hit	12
	CHTY_002580	105	Y	Non-apoplastic	nd	nd	nd	nd	hypothetical protein	no-hit	12
	CHTY_002595	227	Y	Non-apoplastic	nd	nd	cl03209	5.14334e-13	hypothetical protein*	no-hit	12
	CHTY_002615	81	Y	Non-apoplastic	nd	nd	pfam12113	0.00228648	SVM family protein	no-hit	12
	CHTY_002665	124	Y	Non-apoplastic	nd	nd	nd	nd	hypothetical protein*	no-hit	12
	CHTY_002670	243	Y	Non-apoplastic	nucleus	Y	cl12727	0.000597909	DUF2963 domain-containing protein	no-hit	13
	CHTY_002725	232	Y	Apoplastic	nucleus	nd	nd	nd	hypothetical protein	no-hit	13
	CHTY_003205	152	Y	Non-apoplastic	Mitochondria	nd	pfam12113	0.396303	SVM family protein	SAP41 (52.29%)	16
	CHTY_003220	108	Y	Non-apoplastic	nd	nd	pfam12113	0.000121075	SVM family protein	SAP21 (38.10%)	17
	CHTY_003225	116	Y	Non-apoplastic	nucleus	Y	pfam12113	0.00570681	SVM family protein	SAP11 (50.00%)	17
	CHTY_003245	200	Y	Non-apoplastic	nd	nd	nd	nd	nd	SAP09 (73.90%)	17
	CHTY_003505	226	Y	Non-apoplastic	nucleus	nd	cl20196	2.49218e-14	TIGR04141 *	no-hit	19
	CHTY_003510	125	Y	Non-apoplastic	nd	nd	pfam12113	8.60029	SVM family protein	SAP68 (76.00%)	20
	CHTY_003515	161	Y	Non-apoplastic	nucleus	nd	nd	nd	SVM family protein	SAP67 (59.67%)	20
	CHTY_003530	108	Y	Non-apoplastic	nd	nd	pfam12113	0.000121075	SVM family protein	SAP21 (38.10%)	21
